# Regeneration of distinct complex structures in the annelid *Platynereis* is partially based on common morphological, cellular, and molecular events

**DOI:** 10.1101/2025.10.03.680064

**Authors:** Zoé Velasquillo Ramirez, Viktor Starunov, Louis Paré, Loeiza Baduel, Théaud Hezez, Sophie Lemoine, Catherine Senamaud-Beauford, Michel Vervoort, Morgane Thomas-Chollier, Nikos Konstantinides, Eve Gazave

## Abstract

Many metazoan species harbor fascinating regenerative capabilities, but the underlying mechanisms remain poorly understood. Whether the capacity to regenerate complex structures successfully relies on common or divergent features is still an open question. To identify the key molecular and cellular elements necessary for successful regeneration, we investigated the efficient regeneration of two distinct complex structures in the annelid worm *Platynereis dumerilli*. By combining classical morphological and developmental approaches, with state-of-the-art single-cell RNA sequencing and analysis, we conducted a comprehensive comparison of locomotory appendage and posterior part regeneration. We uncovered the rich cell type diversity of this *Platynereis* appendage, over a third of which are nerve-related populations, highlighting the importance of its sensory function. We also described its regenerative process at the morphological and cellular levels, defining stages that include the formation of a proliferative blastema. We then compared posterior part and appendage blastemas, specifically assessing their cell diversity and cell differentiation trajectories. We found transcriptionally similar epithelial and mesodermal progenitors at play during posterior and appendage regeneration, although their specific trajectories differed to some extent. Our work, revealing partial morphological, molecular and cellular parallels between these two efficient regenerations within a single species, sets the foundation for addressing the fundamental question of regeneration success in animals.
