## Supplementary material for "Regeneration of distinct complex structures in the annelid *Platynereis* is partially based on common morphological, cellular, and molecular events": Supp. Table 8

### Sheet: EdU cell counting
Sample type	Nuclei in ROI	EdU on ROI	Proportion of proliferating cells	Percentage of proliferating cells
Stage 1	676	62	0.091716	9.1716
	609	51	0.0837438	8.37438
	656	61	0.0929878	9.29878
	563	29	0.0515098	5.15098
	275	29	0.105455	10.5455
	365	48	0.131507	13.1507
Stage 2	498	64	0.128514	12.8514
	606	119	0.19637	19.637
	428	62	0.14486	14.486
	527	89	0.16888	16.888
	472	89	0.188559	18.8559
	362	83	0.229282	22.9282
	613	73	0.119086	11.9086
Stage 3	1627	347	0.213276	21.3276
	1796	263	0.146437	14.6437
	1220	200	0.163934	16.3934
	1502	235	0.156458	15.6458
	1870	219	0.117112	11.7112
	1240	209	0.168548	16.8548
	881	200	0.227015	22.7015
	801	126	0.157303	15.7303
	1039	169	0.162656	16.2656
Stage 4	2250	235	0.104444	10.4444
	911	98	0.107574	10.7574
	1296	161	0.124228	12.4228
	1223	103	0.0842191	8.42191
	1800	93	0.0516667	5.16667
	2117	149	0.0703826	7.03826
	745	102	0.136913	13.6913
	657	92	0.14003	14.003
	1339	186	0.13891	13.891
	944	148	0.15678	15.678
Stage 5	1247	51	0.0408982	4.08982
	910	38	0.0417582	4.17582
	1305	26	0.0199234	1.99234
	1337	67	0.0501122	5.01122
	1512	52	0.0343915	3.43915
	1901	77	0.040505	4.0505
	1648	55	0.0333738	3.33738
	972	38	0.0390947	3.90947
	1091	25	0.0229148	2.29148
Non amputated	1144	5	0.00437063	0.437063
	1420	6	0.00422535	0.422535
	1499	15	0.0100067	1.00067
	1337	11	0.00822737	0.822737
	879	12	0.0136519	1.36519
	982	9	0.00916497	0.916497

### Sheet: EdU cell counting all spots
Sample type	Nuclei in sample	Nuclei in ROI	EdU on ROI	Proportion of proliferating cells	Percentage of proliferating cells
Stage 1	4260	676	62	0.091716	9.1716
	4260	609	51	0.0837438	8.37438
	4453	656	61	0.0929878	9.29878
	2103	563	29	0.0515098	5.15098
	2338	275	29	0.105455	10.5455
	1339	365	48	0.131507	13.1507
Stage 2	2378	498	64	0.128514	12.8514
	2227	606	119	0.19637	19.637
	2492	428	62	0.14486	14.486
	2191	527	89	0.16888	16.888
	2620	472	89	0.188559	18.8559
	2083	362	83	0.229282	22.9282
	2092	613	73	0.119086	11.9086
Stage 3	4745	1627	347	0.213276	21.3276
	3463	1796	263	0.146437	14.6437
	8224	1220	200	0.163934	16.3934
	4736	1502	235	0.156458	15.6458
	4160	1870	219	0.117112	11.7112
	4318	1240	209	0.168548	16.8548
	1840	881	200	0.227015	22.7015
	3267	801	126	0.157303	15.7303
	2533	1039	169	0.162656	16.2656
Stage 4	4794	2250	235	0.104444	10.4444
	3929	911	98	0.107574	10.7574
	4551	1296	161	0.124228	12.4228
	4203	1223	103	0.0842191	8.42191
	6143	1800	93	0.0516667	5.16667
	7707	2117	149	0.0703826	7.03826
	2388	745	102	0.136913	13.6913
	2854	657	92	0.14003	14.003
	2392	1339	186	0.13891	13.891
	3241	944	148	0.15678	15.678
Stage 5		1247	51	0.0408982	4.08982
		910	38	0.0417582	4.17582
		1305	26	0.0199234	1.99234
		1337	67	0.0501122	5.01122
		1512	52	0.0343915	3.43915
		1901	77	0.040505	4.0505
		1648	55	0.0333738	3.33738
		972	38	0.0390947	3.90947
		1091	25	0.0229148	2.29148
Non amputated	4312	1144	5	0.00437063	0.437063
	5259	1420	6	0.00422535	0.422535
	6001	1499	15	0.0100067	1.00067
	8453	1337	11	0.00822737	0.822737
	7618	879	12	0.0136519	1.36519
	7618	982	9	0.00916497	0.916497
