## Supplementary material for "Regeneration of distinct complex structures in the annelid *Platynereis* is partially based on common morphological, cellular, and molecular events": Supp. Table 9

### Sheet: 0 dpa
HU (from 0 dpa)	Indiv 1	Indiv 2	Indiv 3	Indiv 4	Indiv 5	Indiv 6	Indiv 7	Indiv 8	Indiv 9	Indiv 10	Indiv 11
2 dpa	0.5	1	0.5	1	1	1	1	1	1	0.5	1
5 dpa	1	1.5	1	1	1.5	1	1	1	1	1	1
7 dpa	1	1.5	1.5	1	1.5	1	1	1	1.5	1.5	1
9 dpa	1	1.51	1.5	1	1.5	1.5	1	1	1.5	1.5	1
12 dpa	1	1.5	1.5	1.5	1.5	1.5	1	1.5	1.5	1.5	1
16 dpa	1	1.5	1.5	1.5	1.5	1.5	1.5	1.5	1.5	1.5	1.5

### Sheet: 2 dpa
HU (from 2 dpa)	Indiv 1	Indiv 2	Indiv 3	Indiv 4	Indiv 5	Indiv 6	Indiv 7	Indiv 8	Indiv 9	Indiv 10	Indiv 11	Indiv 12	Indiv 13
2 dpa	1	0.5	0.5	1	1	1	1	1	1	0.5	0.5	1	0.5
5 dpa	1	1	1	1	1	1	1	1	1	1.5	1.5	1	1
7 dpa	1	1	1	1	1	1	1	1	1	1	1.5	1	1
9 dpa	1	1	1	1	1	1	1	1	1	1	1.5	1	1
12 dpa	1	1	1	1	1	1	1	1	1	1	1.5	1	1
16 dpa	1	1	1.5	1	1	1	1	1.5	1	1	1.5	1	1

### Sheet: 5 dpa
HU (from 5 dpa)	Indiv 1	Indiv 2	Indiv 3	Indiv 4	Indiv 5	Indiv 6	Indiv 7	Indiv 8	Indiv 9	Indiv 10	Indiv 11	Indiv 12	Indiv 13
2 dpa	1	0.5	0.5	0.5	1	1	1	1	1	1	1	0.5	1
5 dpa	1	1.5	1.5	1.5	1	1.5	2	1.5	2	1.5	1.5	1.5	2
7 dpa	2	2	2	2	1.5	1.5	2	1.5	1.5	1.5	1.5	1.5	2
9 dpa	2	2	2	2	2	1.5	2	1.5	1.5	1.5	2	1.5	2
12 dpa	2	2	2	2	2	1.5	2	1.5	1.5	1.5	2	1.5	2
16 dpa	2	2	2	2	2	1.5	2	1.5	1.5	1.5	2	1.5	2

### Sheet: 7 dpa
HU (from 7 dpa)	Indiv 1	Indiv 2	Indiv 3	Indiv 4	Indiv 5	Indiv 6	Indiv 7	Indiv 8	Indiv 9	Indiv 10	Indiv 11	Indiv 12	Indiv 13	Indiv 14	Indiv 15
2 dpa	1	1	1	1	1	1	1	0.5	1	1	1	1	1	1	1
5 dpa	1.5	1.5	1	1.5	1.5	1.5	1.5	1.5	2	1.5	2	1.5	1	1	1
7 dpa	1.5	2.5	1	3	2	1.5	2.5	3	2	2.5	2	3	1	1.5	1.5
9 dpa	1.5	2.5	1	3	2	2	3	3	2	2.5	2.5	3	1	1.5	1.5
12 dpa	2	2.5	1	3	2	2	3	3	2	2.5	2.5	3	2	2	2
16 dpa	2	2.5	1	3	2	2	3	3	2	2.5	2.5	3	2	2	2

### Sheet: 9 dpa
HU (from 9 dpa)	Indiv 1	Indiv 2	Indiv 3	Indiv 4	Indiv 5	Indiv 6	Indiv 7	Indiv 8	Indiv 9	Indiv 10	Indiv 11	Indiv 12	Indiv 13	Indiv 14	Indiv 15
2 dpa	1	1	1	1	0.5	1	1	0.5	1	1	1	1	1	1	0.5
5 dpa	1	1	1	2	1.5	1	1.5	1	2.5	2	2	1.5	1.5	1	1.5
7 dpa	2	1.5	1.5	3	2.5	1.5	2.5	2	2.5	3	2.5	2.5	1.5	1.5	2.5
9 dpa	3.5	3.5	3.5	4	3.5	3.5	3.5	4	4	4	4	3.5	3	3	2.5
12 dpa	3.5	4	4	4.5	4.5	4	4	4	4.5	4.5	4.5	4.5	4	4	4.5
16 dpa	4	4	4	4.5	4.5	4	4	4	4.5	4.5	4.5	4.5	4	4	4.5

### Sheet: Control
Control (no HU)	Indiv 1	Indiv 2	Indiv 3	Indiv 4	Indiv 5	Indiv 6	Indiv 7	Indiv 8	Indiv 9	Indiv 10	Indiv 11	Indiv 12	Indiv 13	Indiv 14	Indiv 15	Indiv 16	Indiv 17	Indiv 18	Indiv 19	Indiv 20	Indiv 21	Indiv 22
2 dpa	1	1	1	1.5	1	0.5	1	1	1	1	1	1	0.5	0.5	1	1	1	0.5	1	0.5	1	1
5 dpa	1	1	1.5	1.5	1.5	1	1	1.5	1.5	1	1	2	1	1.5	1	1.5	1	1	1.5	1	1.5	2
7 dpa	2.5	1.5	2.5	3	1	2	1	3	3	2.5	1.5	3	3	3	3	2.5	3	1.5	3	1.5	2.5	3
9 dpa	3	1.5	3.5	3.5	1.5	3	1	3.5	3	3.5	3	3.5	3	3.5	3.5	4	3.5	3	4	3	3	4
12 dpa	4.5	4	4.5	4.5	3.5	4.5	4	4.5	4.5	4.5	4.5	4.5	4.5	4.5	4.5	4.5	4.5	4.5	4.5	4.5	4.5	4.5
16 dpa	5	4.5	4.5	NA	4.5	4.5	4.5	4.5	4.5	4.5	4.5	NA	NA	5	5	4.5	4.5	4.5	NA	4.5	5	5
