## Supplementary material for "Regeneration of distinct complex structures in the annelid *Platynereis* is partially based on common morphological, cellular, and molecular events": Supp. Table 14

### Sheet: Epithelium
Cell type	Genome annotation
Epithelium A	XLOC_017553
	XLOC_004716
	XLOC_065819
	XLOC_011793
	XLOC_036488
	XLOC_019775
	XLOC_000740
	XLOC_011782
	XLOC_046113
	XLOC_055872
	XLOC_036520
	XLOC_023504
	XLOC_028226
	XLOC_037934
	XLOC_018749
	XLOC_047073
Epithelium B	XLOC_012536
	XLOC_055536
	XLOC_067277
Epithelium B1	XLOC_036090
	XLOC_036091
	XLOC_036218
	XLOC_057543
	XLOC_055538
Epithelium B2	XLOC_015269
	XLOC_066872
	XLOC_059857
	XLOC_037041
	XLOC_000098
	XLOC_066871
	XLOC_002840
	XLOC_002836
	XLOC_047886
	XLOC_068097
	XLOC_047909
Epithelium C	XLOC_001017
	XLOC_000920
	XLOC_019283
	XLOC_037636
	XLOC_027830
	XLOC_004519
	XLOC_063602
	XLOC_013096
	XLOC_019284
Epithelium D	XLOC_003371
	XLOC_034338
	XLOC_008973
	XLOC_009629
	XLOC_051320
	XLOC_063173
	XLOC_017621
	XLOC_063515
Epithelium D1	XLOC_040321
	XLOC_017674
	XLOC_051607
	XLOC_026549
Epithelium D2	XLOC_003308
	XLOC_004258
	XLOC_001329
	XLOC_022167
	XLOC_022438
	XLOC_022166
	XLOC_040439

### Sheet: Nervous system
Celltype	Genomeannotation
Neurons A	XLOC_044684
	XLOC_044947
	XLOC_026483
	XLOC_067698
	XLOC_003733
	XLOC_063536
	XLOC_066555
	XLOC_000685
	XLOC_063940
	XLOC_065861
	XLOC_060024
	XLOC_003818
	XLOC_021637
	XLOC_023446
	XLOC_004308
	XLOC_028197
	XLOC_047292
	XLOC_040051
	XLOC_047357
	XLOC_002541
	XLOC_063671
	XLOC_004792
	XLOC_001123
	XLOC_052615
	XLOC_047358
Neurons B	XLOC_012620
	XLOC_060177
	XLOC_018673
	XLOC_023065
	XLOC_001993
	XLOC_011284
	XLOC_014444
	XLOC_005885
Neurons B1	XLOC_022100
	XLOC_059440
	XLOC_003661
	XLOC_059942
	XLOC_045509
	XLOC_001993
	XLOC_025215
	XLOC_001575
	XLOC_015129
	XLOC_001789
	XLOC_003566
	XLOC_022448
	XLOC_000452
	XLOC_038286
	XLOC_010886
	XLOC_009819
	XLOC_005659
	XLOC_020095
	XLOC_003045
	XLOC_055516
	XLOC_024289
	XLOC_004495
	XLOC_039892
	XLOC_004273
	XLOC_035908
	XLOC_026952
	XLOC_004137
	XLOC_050425
	XLOC_005470
	XLOC_013258
	XLOC_039294
	XLOC_001972
	XLOC_025295
	XLOC_057390
	XLOC_019025
	XLOC_040914
	XLOC_003191
	XLOC_037977
	XLOC_027467
	XLOC_056823
	XLOC_026250
	XLOC_026730
	XLOC_055429
	XLOC_056299
	XLOC_045296
	XLOC_047104
	XLOC_004452
	XLOC_010887
	XLOC_017722
	XLOC_003115
	XLOC_026990
	XLOC_058039
	XLOC_060317
	XLOC_041879
	XLOC_009248
	XLOC_045343
	XLOC_025207
	XLOC_047103
	XLOC_052477
	XLOC_059029
	XLOC_064341
	XLOC_058883
	XLOC_004026
	XLOC_002549
	XLOC_026931
	XLOC_034867
	XLOC_039078
	XLOC_018478
	XLOC_046559
	XLOC_050188
	XLOC_039194
	XLOC_035861
	XLOC_018596
	XLOC_060181
	XLOC_040187
	XLOC_028357
	XLOC_039729
	XLOC_021217
	XLOC_014403
	XLOC_056988
	XLOC_012342
	XLOC_009434
	XLOC_066961
	XLOC_065902
	XLOC_059898
	XLOC_038422
	XLOC_027965
	XLOC_015004
	XLOC_009502
	XLOC_006458
	XLOC_050163
	XLOC_038261
	XLOC_012767
	XLOC_004929
	XLOC_044703
	XLOC_001120
	XLOC_064027
	XLOC_027972
	XLOC_037535
	XLOC_045298
	XLOC_011739
	XLOC_005658
	XLOC_067246
	XLOC_015599
	XLOC_056846
	XLOC_026947
	XLOC_040998
	XLOC_056739
	XLOC_056722
	XLOC_045376
	XLOC_002191
	XLOC_010780
	XLOC_043869
	XLOC_043298
	XLOC_015802
	XLOC_000307
	XLOC_022188
	XLOC_002473
	XLOC_040488
	XLOC_069526
	XLOC_024917
	XLOC_045281
	XLOC_043470
	XLOC_054902
	XLOC_003719
	XLOC_001483
	XLOC_054009
	XLOC_014254
	XLOC_019950
	XLOC_026502
	XLOC_046331
	XLOC_018940
	XLOC_020323
	XLOC_014684
	XLOC_005128
	XLOC_020267
	XLOC_005352
	XLOC_022993
	XLOC_001569
	XLOC_001450
	XLOC_011686
	XLOC_018935
	XLOC_067157
	XLOC_011941
	XLOC_063484
	XLOC_059425
	XLOC_063485
	XLOC_000454
	XLOC_063303
	XLOC_004473
	XLOC_014444
	XLOC_056442
	XLOC_001544
	XLOC_040646
	XLOC_041265
	XLOC_054991
	XLOC_014595
	XLOC_038643
	XLOC_038762
	XLOC_000832
	XLOC_004890
	XLOC_018997
	XLOC_040552
	XLOC_004697
	XLOC_054410
	XLOC_047641
	XLOC_020385
	XLOC_026556
	XLOC_041744
	XLOC_001509
	XLOC_025760
	XLOC_026700
	XLOC_055806
	XLOC_040587
	XLOC_004773
	XLOC_005700
	XLOC_011671
	XLOC_041103
	XLOC_005033
	XLOC_022387
	XLOC_023183
	XLOC_001492
	XLOC_060732
	XLOC_060734
	XLOC_066459
	XLOC_002719
	XLOC_056717
	XLOC_003489
	XLOC_016817
	XLOC_017733
	XLOC_051131
	XLOC_060106
	XLOC_001513
	XLOC_001025
	XLOC_003406
	XLOC_005303
	XLOC_000065
	XLOC_041468
	XLOC_052180
	XLOC_009846
	XLOC_009551
	XLOC_050918
	XLOC_013421
	XLOC_009233
	XLOC_051038
	XLOC_055376
	XLOC_000573
	XLOC_009324
	XLOC_016845
	XLOC_017694
	XLOC_009623
	XLOC_065818
	XLOC_020161
	XLOC_018387
	XLOC_004511
	XLOC_005706
	XLOC_027537
	XLOC_017503
	XLOC_002169
	XLOC_009341
	XLOC_018445
	XLOC_059585
	XLOC_066508
	XLOC_025166
	XLOC_025203
	XLOC_055400
	XLOC_013552
	XLOC_054262
	XLOC_001830
	XLOC_025691
	XLOC_058047
	XLOC_060798
	XLOC_056065
	XLOC_002343
	XLOC_069525
	XLOC_018929
	XLOC_041854
	XLOC_001010
	XLOC_060965
	XLOC_005087
	XLOC_064682
	XLOC_050915
	XLOC_040165
Neurons B2	XLOC_003234
	XLOC_044039
	XLOC_012305
	XLOC_051311
	XLOC_026974
	XLOC_060803
	XLOC_069447
	XLOC_043539
Neurons B3	XLOC_002090
	XLOC_051868
	XLOC_038320
	XLOC_015601
	XLOC_035604
	XLOC_058970
	XLOC_056341
	XLOC_064076
	XLOC_032109
	XLOC_023347
	XLOC_002572
	XLOC_009787
	XLOC_055149
	XLOC_015574
Neurons B4	XLOC_054488
	XLOC_050004
	XLOC_003115
	XLOC_048129
	XLOC_010967
	XLOC_034211
	XLOC_009959
	XLOC_020252
	XLOC_060331
	XLOC_028106
	XLOC_010895
	XLOC_061192
	XLOC_069147
	XLOC_003428
	XLOC_036636
	XLOC_041857
	XLOC_049963
	XLOC_057109
	XLOC_003404
	XLOC_027626
	XLOC_054743
	XLOC_003691
	XLOC_004285
	XLOC_028403
	XLOC_003403
	XLOC_020470
	XLOC_041693
	XLOC_052642
	XLOC_025045
	XLOC_014694
	XLOC_002273
	XLOC_009496
	XLOC_068758
	XLOC_069487
	XLOC_005167
	XLOC_000728
	XLOC_003294
	XLOC_003429
	XLOC_003704
	XLOC_005360
	XLOC_006323
	XLOC_008369
	XLOC_009865
	XLOC_010969
	XLOC_011334
	XLOC_011937
	XLOC_012664
	XLOC_013866
	XLOC_014925
	XLOC_019970
	XLOC_020875
	XLOC_023768
	XLOC_024040
	XLOC_027323
	XLOC_028745
	XLOC_029587
	XLOC_030748
	XLOC_030997
	XLOC_032578
	XLOC_032647
	XLOC_046638
	XLOC_048751
	XLOC_049087
	XLOC_052188
	XLOC_056496
	XLOC_060679
	XLOC_004802
	XLOC_011672
	XLOC_058355
	XLOC_003934
	XLOC_058826
	XLOC_003693
	XLOC_011675
	XLOC_001155
	XLOC_026805
	XLOC_037083
	XLOC_066302
	XLOC_019946
	XLOC_060569
	XLOC_009836
	XLOC_052184
	XLOC_009254
	XLOC_057766
	XLOC_064125
	XLOC_041392
	XLOC_014554
	XLOC_060680
	XLOC_025282
	XLOC_011057
	XLOC_052339
	XLOC_063094
	XLOC_054765
	XLOC_002074
	XLOC_047632
	XLOC_026663
	XLOC_011747
	XLOC_055105
	XLOC_026428
	XLOC_052643
	XLOC_024180
	XLOC_056533
	XLOC_021376
	XLOC_032450
	XLOC_060329
	XLOC_013708
	XLOC_038302
	XLOC_021420
	XLOC_000229
	XLOC_011674
Neurons B5	XLOC_009871
	XLOC_018600
	XLOC_025950
	XLOC_004658
	XLOC_014664
	XLOC_067798
	XLOC_063093
	XLOC_026468
	XLOC_034844
	XLOC_045820
	XLOC_028296
	XLOC_022405
	XLOC_012755
	XLOC_034233
	XLOC_050065
	XLOC_018602
	XLOC_015291
	XLOC_014666
	XLOC_030691
	XLOC_045326
	XLOC_049977
	XLOC_013396
	XLOC_064002
	XLOC_000379
	XLOC_001109
	XLOC_003784
Neurons C	XLOC_067597
	XLOC_067950
	XLOC_028317
	XLOC_011833
	XLOC_021660
	XLOC_015564
	XLOC_028427
	XLOC_011834
	XLOC_046038
	XLOC_028419
	XLOC_060808
	XLOC_038727
	XLOC_038741
	XLOC_039444
	XLOC_028420
	XLOC_041575
	XLOC_050579
	XLOC_012615
	XLOC_063540
	XLOC_039443
	XLOC_042395
	XLOC_021549
	XLOC_021419
	XLOC_028426
	XLOC_040919
	XLOC_057959
	XLOC_028423
	XLOC_056785
	XLOC_020506
	XLOC_040916
	XLOC_038740
	XLOC_039441
	XLOC_042396
	XLOC_009110
	XLOC_022810
	XLOC_026618
Mechanosensory neurons D	XLOC_026080
	XLOC_003370
	XLOC_001838
	XLOC_019742
	XLOC_060485
	XLOC_059311
	XLOC_047204
	XLOC_034858
	XLOC_026206
	XLOC_044658
	XLOC_059310
	XLOC_037964
	XLOC_050702
	XLOC_046023
	XLOC_026890
	XLOC_000721
	XLOC_038052
	XLOC_009930
	XLOC_059051
	XLOC_027115
	XLOC_009916
	XLOC_024904
	XLOC_017231
	XLOC_001837
	XLOC_027113
	XLOC_061120
	XLOC_046630
	XLOC_059050
	XLOC_015328
	XLOC_037993
	XLOC_061121
	XLOC_055351
	XLOC_051779
	XLOC_063481
	XLOC_014944
	XLOC_054090
	XLOC_047195
Neuropeptidergic E	XLOC_055730
	XLOC_054999
	XLOC_025888
	XLOC_037037
	XLOC_034167
	XLOC_047570
	XLOC_055055
	XLOC_019286
	XLOC_067019
	XLOC_000344
	XLOC_045325
	XLOC_011412
	XLOC_055054
	XLOC_005764
	XLOC_025003
	XLOC_026930
	XLOC_002838
	XLOC_067987
	XLOC_052743
	XLOC_005686
	XLOC_000859
	XLOC_064488
	XLOC_054700
	XLOC_016135
	XLOC_054670
	XLOC_061311
Neuropeptidergic F	XLOC_017878
	XLOC_061375
	XLOC_028150
	XLOC_040571
	XLOC_041405
	XLOC_068281
	XLOC_040774
	XLOC_018949
	XLOC_063737
	XLOC_017844
	XLOC_019077
	XLOC_067976
	XLOC_063317
	XLOC_068279
	XLOC_043377
	XLOC_066222
	XLOC_048156
	XLOC_032929
	XLOC_039801
	XLOC_057697
	XLOC_065701
	XLOC_065703
	XLOC_065189

### Sheet: Mesoderm
Celltype	Genomeannotation
Striated muscle A	XLOC_045100
	XLOC_018862
	XLOC_062934
	XLOC_024921
	XLOC_023980
	XLOC_064104
	XLOC_043457
	XLOC_003027
	XLOC_055898
	XLOC_002340
	XLOC_052720
	XLOC_062997
Striated muscle B	XLOC_000120
	XLOC_010019
	XLOC_051148
	XLOC_010266
	XLOC_011605
	XLOC_060476
	XLOC_037645
	XLOC_017812
	XLOC_041046
	XLOC_001935
	XLOC_020356
	XLOC_017808
	XLOC_017807
	XLOC_017809
	XLOC_000122
	XLOC_000121
	XLOC_004457
Smooth muscle C	XLOC_040305
	XLOC_055183
	XLOC_021072
	XLOC_036589
	XLOC_052230
	XLOC_052233
	XLOC_060736
	XLOC_015500
	XLOC_021158
	XLOC_044200
	XLOC_056734
	XLOC_014806
	XLOC_047994
	XLOC_047927
	XLOC_061985
	XLOC_019630
	XLOC_019041
	XLOC_045926
	XLOC_019767
	XLOC_044162
	XLOC_051102
	XLOC_068053
	XLOC_022476
	XLOC_048116
	XLOC_019075
	XLOC_044087
Smooth muscle D	XLOC_014805
	XLOC_066634
	XLOC_015188
	XLOC_044607
	XLOC_003390
	XLOC_050031
	XLOC_046181
	XLOC_023294
	XLOC_044608
	XLOC_023296
	XLOC_034672
	XLOC_038952
	XLOC_037455
	XLOC_001199
	XLOC_040799
	XLOC_017407
	XLOC_064161
	XLOC_063046
Smooth muscle E	XLOC_001967
	XLOC_025172
	XLOC_000907
	XLOC_027382
	XLOC_019234
	XLOC_026140
	XLOC_046324
	XLOC_003648
	XLOC_050020
	XLOC_062462
	XLOC_055041
	XLOC_000536
	XLOC_019376
	XLOC_012220
	XLOC_000532
Coelomic mesoderm F	XLOC_041696
	XLOC_028313
	XLOC_041063
	XLOC_040209
	XLOC_045024
	XLOC_019036
	XLOC_000556
	XLOC_012463
	XLOC_002980
	XLOC_067733
	XLOC_021703
	XLOC_045680
	XLOC_068540
	XLOC_039209
	XLOC_051796
	XLOC_000565
Coelomic mesoderm G	XLOC_055252
	XLOC_026276
	XLOC_005626
	XLOC_041313
	XLOC_059060
	XLOC_004542
	XLOC_051369
	XLOC_054567
	XLOC_066652
